# Optimising expression quantitative trait locus mapping workflows for single-cell studies

**DOI:** 10.1101/2021.01.20.427401

**Authors:** Anna S.E. Cuomo, Giordano Alvari, Christina B. Azodi, single-cell eQTLGen consortium, Davis J. McCarthy, Marc Jan Bonder

## Abstract

Single-cell RNA-sequencing (scRNA-seq) has enabled the unbiased, high-throughput quantification of gene expression specific to cell types and states. With the cost of scRNA-seq decreasing and techniques for sample multiplexing improving, population-scale scRNA-seq, and thus single-cell expression quantitative trait locus (sc-eQTL) mapping, is increasingly feasible. Mapping of sc-eQTL provides additional resolution to study the regulatory role of common genetic variants on gene expression across a plethora of cell types and states, and promises to improve our understanding of genetic regulation across tissues in both health and disease. While previously established methods for bulk eQTL mapping can, in principle, be applied to sc-eQTL mapping, there are a number of open questions about how best to process scRNA-seq data and adapt bulk methods to optimise sc-eQTL mapping. Here, we evaluate the role of different normalisation and aggregation strategies, covariate adjustment techniques, and multiple testing correction methods to establish best practice guidelines. We use both real and simulated datasets across single-cell technologies to systematically assess the impact of these different statistical approaches and provide recommendations for future single-cell eQTL studies that can yield up to twice as many eQTL discoveries as default approaches ported from bulk studies.
