## Supplementary Table S2 for "Optimising expression quantitative trait locus mapping workflows for single-cell studies"

technology	donors	cells	aggregation level	aggregation method	replicate	eGenes	non-eGenes	True Positives	False Negatives	False Positives	True Negatives	power	specificity	empirical FDR	beta-correlation
10x	173		d	mean	1	439	816	366	66	25	798	0.847	0.970	0.064	0.892
10x	173		d	mean	2	439	816	391	44	25	795	0.899	0.970	0.060	0.903
10x	173		d	mean	3	439	816	386	51	15	803	0.883	0.982	0.037	0.924
10x	173		d	mean	4	439	816	384	50	19	802	0.885	0.977	0.047	0.891
10x	173		d	mean	5	439	816	384	52	16	803	0.881	0.980	0.040	0.886
10x	173		d	mean	6	439	816	384	49	24	798	0.887	0.971	0.059	0.899
10x	173		d	mean	7	439	816	386	48	18	803	0.889	0.978	0.045	0.901
10x	173		d	mean	8	439	816	379	54	15	807	0.875	0.982	0.038	0.880
10x	173		d	mean	9	439	816	380	57	24	794	0.870	0.971	0.059	0.916
10x	173		d	mean	10	439	816	376	56	19	804	0.870	0.977	0.048	0.908
10x	173		d	median	1	439	816	316	119	20	800	0.726	0.976	0.060	0.889
10x	173		d	median	2	439	816	314	123	17	801	0.719	0.979	0.051	0.898
10x	173		d	median	3	439	816	307	128	12	808	0.706	0.985	0.038	0.894
10x	173		d	median	4	439	816	308	122	15	810	0.716	0.982	0.046	0.882
10x	173		d	median	5	439	816	311	126	15	803	0.712	0.982	0.046	0.895
10x	173		d	median	6	439	816	304	130	14	807	0.700	0.983	0.044	0.886
10x	173		d	median	7	439	816	315	119	17	804	0.726	0.979	0.051	0.891
10x	173		d	median	8	439	816	315	118	20	802	0.727	0.976	0.060	0.864
10x	173		d	median	9	439	816	312	125	26	792	0.714	0.968	0.077	0.886
10x	173		d	median	10	439	816	305	129	16	805	0.703	0.981	0.050	0.915
10x	173		d	sum	1	439	816	365	71	24	795	0.837	0.971	0.062	0.883
10x	173		d	sum	2	439	816	389	45	25	796	0.896	0.970	0.060	0.882
10x	173		d	sum	3	439	816	383	53	18	801	0.878	0.978	0.045	0.899
10x	173		d	sum	4	439	816	376	55	29	795	0.872	0.965	0.072	0.883
10x	173		d	sum	5	439	816	380	53	17	805	0.878	0.979	0.043	0.872
10x	173		d	sum	6	439	816	377	58	23	797	0.867	0.972	0.058	0.891
10x	173		d	sum	7	439	816	385	52	15	803	0.881	0.982	0.038	0.901
10x	173		d	sum	8	439	816	381	53	19	802	0.878	0.977	0.048	0.889
10x	173		d	sum	9	439	816	372	63	19	801	0.855	0.977	0.049	0.876
10x	173		d	sum	10	439	816	378	54	21	802	0.875	0.974	0.053	0.884
10x	173		dr	mean	1	439	816	363	74	10	808	0.831	0.988	0.027	0.906
10x	173		dr	mean	2	439	816	391	45	13	806	0.897	0.984	0.032	0.906
10x	173		dr	mean	3	439	816	386	50	15	804	0.885	0.982	0.037	0.930
10x	173		dr	mean	4	439	816	381	52	18	804	0.880	0.978	0.045	0.896
10x	173		dr	mean	5	439	816	380	56	11	808	0.872	0.987	0.028	0.893
10x	173		dr	mean	6	439	816	387	48	22	798	0.890	0.973	0.054	0.904
10x	173		dr	mean	7	439	816	384	49	13	809	0.887	0.984	0.033	0.895
10x	173		dr	mean	8	439	816	378	57	9	811	0.869	0.989	0.023	0.900
10x	173		dr	mean	9	439	816	381	55	20	799	0.874	0.976	0.050	0.919
10x	173		dr	mean	10	439	816	374	63	15	803	0.856	0.982	0.039	0.921
10x	173		dr	median	1	439	816	311	121	13	810	0.720	0.984	0.040	0.894
10x	173		dr	median	2	439	816	319	117	11	808	0.732	0.987	0.033	0.869
10x	173		dr	median	3	439	816	306	128	12	809	0.705	0.985	0.038	0.900
10x	173		dr	median	4	439	816	310	124	13	808	0.714	0.984	0.040	0.896
10x	173		dr	median	5	439	816	307	129	10	809	0.704	0.988	0.032	0.903
10x	173		dr	median	6	439	816	307	131	15	802	0.701	0.982	0.047	0.902
10x	173		dr	median	7	439	816	317	119	8	811	0.727	0.990	0.025	0.897
10x	173		dr	median	8	439	816	318	118	14	805	0.729	0.983	0.042	0.883
10x	173		dr	median	9	439	816	315	122	12	806	0.721	0.985	0.037	0.898
10x	173		dr	median	10	439	816	304	130	11	810	0.700	0.987	0.035	0.917
10x	173		dr	sum	1	439	816	359	78	8	810	0.822	0.990	0.022	0.900
10x	173		dr	sum	2	439	816	386	47	13	809	0.891	0.984	0.033	0.880
10x	173		dr	sum	3	439	816	385	52	14	804	0.881	0.983	0.035	0.899
10x	173		dr	sum	4	439	816	384	47	35	789	0.891	0.958	0.084	0.878
10x	173		dr	sum	5	439	816	381	55	11	808	0.874	0.987	0.028	0.882
10x	173		dr	sum	6	439	816	383	54	22	796	0.876	0.973	0.054	0.901
10x	173		dr	sum	7	439	816	383	55	10	807	0.874	0.988	0.025	0.900
10x	173		dr	sum	8	439	816	374	63	9	809	0.856	0.989	0.023	0.895
10x	173		dr	sum	9	439	816	377	57	20	801	0.869	0.976	0.050	0.880
10x	173		dr	sum	10	439	816	375	59	23	798	0.864	0.972	0.058	0.885
smartseq	87	0.025	d	mean	1	439	816	203	226	16	810	0.473	0.981	0.073	0.935
smartseq	87	0.025	d	mean	2	439	816	199	227	20	809	0.467	0.976	0.091	0.937
smartseq	87	0.025	d	mean	3	439	816	188	238	21	808	0.441	0.975	0.100	0.926
smartseq	87	0.025	d	mean	4	439	816	212	218	15	810	0.493	0.982	0.066	0.947
smartseq	87	0.025	d	mean	5	439	816	190	240	9	816	0.442	0.989	0.045	0.952
smartseq	87	0.025	d	mean	6	439	816	215	206	23	811	0.511	0.972	0.097	0.938
smartseq	87	0.025	d	mean	7	439	816	214	216	18	807	0.498	0.978	0.078	0.943
smartseq	87	0.025	d	mean	8	439	816	183	245	15	812	0.428	0.982	0.076	0.944
smartseq	87	0.025	d	mean	9	439	816	198	230	13	814	0.463	0.984	0.062	0.949
smartseq	87	0.025	d	mean	10	439	816	202	228	16	809	0.470	0.981	0.073	0.938
smartseq	87	0.025	d	median	1	439	816	170	254	22	809	0.401	0.974	0.115	0.927
smartseq	87	0.025	d	median	2	439	816	159	267	19	810	0.373	0.977	0.107	0.923
smartseq	87	0.025	d	median	3	439	816	158	266	20	811	0.373	0.976	0.112	0.935
smartseq	87	0.025	d	median	4	439	816	169	256	21	809	0.398	0.975	0.111	0.919
smartseq	87	0.025	d	median	5	439	816	150	277	14	814	0.351	0.983	0.085	0.940
smartseq	87	0.025	d	median	6	439	816	175	254	17	809	0.408	0.979	0.089	0.929
smartseq	87	0.025	d	median	7	439	816	182	248	14	811	0.423	0.983	0.071	0.947
smartseq	87	0.025	d	median	8	439	816	158	269	15	813	0.370	0.982	0.087	0.931
smartseq	87	0.025	d	median	9	439	816	170	262	12	811	0.394	0.985	0.066	0.939
smartseq	87	0.025	d	median	10	439	816	158	264	21	812	0.374	0.975	0.117	0.869
smartseq	87	0.025	d	sum	1	439	816	169	260	16	810	0.394	0.981	0.086	0.929
smartseq	87	0.025	d	sum	2	439	816	162	267	17	809	0.378	0.979	0.095	0.924
smartseq	87	0.025	d	sum	3	439	816	153	268	22	812	0.363	0.974	0.126	0.915
smartseq	87	0.025	d	sum	4	439	816	176	253	19	807	0.410	0.977	0.097	0.923
smartseq	87	0.025	d	sum	5	439	816	152	275	14	814	0.356	0.983	0.084	0.914
smartseq	87	0.025	d	sum	6	439	816	174	251	15	815	0.409	0.982	0.079	0.941
smartseq	87	0.025	d	sum	7	439	816	172	256	15	812	0.402	0.982	0.080	0.919
smartseq	87	0.025	d	sum	8	439	816	152	282	5	816	0.350	0.994	0.032	0.916
smartseq	87	0.025	d	sum	9	439	816	161	264	18	812	0.379	0.978	0.101	0.906
smartseq	87	0.025	d	sum	10	439	816	165	261	18	811	0.387	0.978	0.098	0.931
smartseq	87	0.025	dr	mean	1	439	816	208	220	20	807	0.486	0.976	0.088	0.953
smartseq	87	0.025	dr	mean	2	439	816	195	232	14	814	0.457	0.983	0.067	0.958
smartseq	87	0.025	dr	mean	3	439	816	199	225	17	814	0.469	0.980	0.079	0.959
smartseq	87	0.025	dr	mean	4	439	816	214	214	15	812	0.500	0.982	0.066	0.941
smartseq	87	0.025	dr	mean	5	439	816	199	227	14	815	0.467	0.983	0.066	0.947
smartseq	87	0.025	dr	mean	6	439	816	215	206	19	815	0.511	0.977	0.081	0.959
smartseq	87	0.025	dr	mean	7	439	816	216	210	18	811	0.507	0.978	0.077	0.957
smartseq	87	0.025	dr	mean	8	439	816	199	232	11	813	0.462	0.987	0.052	0.956
smartseq	87	0.025	dr	mean	9	439	816	205	222	16	812	0.480	0.981	0.072	0.948
smartseq	87	0.025	dr	mean	10	439	816	197	229	19	810	0.462	0.977	0.088	0.949
smartseq	87	0.025	dr	median	1	439	816	175	250	20	810	0.412	0.976	0.103	0.944
smartseq	87	0.025	dr	median	2	439	816	168	265	14	808	0.388	0.983	0.077	0.942
smartseq	87	0.025	dr	median	3	439	816	162	266	15	812	0.379	0.982	0.085	0.949
smartseq	87	0.025	dr	median	4	439	816	168	258	20	809	0.394	0.976	0.106	0.935
smartseq	87	0.025	dr	median	5	439	816	157	276	7	815	0.363	0.991	0.043	0.958
smartseq	87	0.025	dr	median	6	439	816	184	244	17	810	0.430	0.979	0.085	0.934
smartseq	87	0.025	dr	median	7	439	816	180	250	14	811	0.419	0.983	0.072	0.943
smartseq	87	0.025	dr	median	8	439	816	167	267	9	812	0.385	0.989	0.051	0.942
smartseq	87	0.025	dr	median	9	439	816	183	243	17	812	0.430	0.979	0.085	0.933
smartseq	87	0.025	dr	median	10	439	816	162	264	16	813	0.380	0.981	0.090	0.945
smartseq	87	0.025	dr	sum	1	439	816	177	249	14	815	0.415	0.983	0.073	0.939
smartseq	87	0.025	dr	sum	2	439	816	150	279	10	816	0.350	0.988	0.063	0.938
smartseq	87	0.025	dr	sum	3	439	816	152	266	22	815	0.364	0.974	0.126	0.941
smartseq	87	0.025	dr	sum	4	439	816	175	253	18	809	0.409	0.978	0.093	0.922
smartseq	87	0.025	dr	sum	5	439	816	164	266	13	812	0.381	0.984	0.073	0.944
smartseq	87	0.025	dr	sum	6	439	816	190	234	21	810	0.448	0.975	0.100	0.934
smartseq	87	0.025	dr	sum	7	439	816	171	261	10	813	0.396	0.988	0.055	0.939
smartseq	87	0.025	dr	sum	8	439	816	165	266	10	814	0.383	0.988	0.057	0.936
smartseq	87	0.025	dr	sum	9	439	816	167	266	9	813	0.386	0.989	0.051	0.935
smartseq	87	0.025	dr	sum	10	439	816	171	255	13	816	0.401	0.984	0.071	0.930
